# Genome reorganization and its functional impact during breast cancer progression

**DOI:** 10.1101/2025.05.14.654144

**Authors:** Kathleen S. Metz Reed, Andrew Fritz, Haley Greenyer, Kerstin Heselmeyer-Haddad, Seth Frietze, Janet Stein, Gary Stein, Tom Misteli

## Abstract

Cancer progression involves extensive alterations in epigenetic and gene expression programs, but the accompanying changes in higher-order genome organization remain less well understood. Using high-resolution Micro-C mapping in the MCF10 cell model of breast cancer, we profiled chromatin compartments, topologically associated domains, and chromatin loops. We find large-scale compartmental shifts occur predominantly in early stages of cancer development, with more fine-scale structural changes in TADs and looping accumulating during the later transition to metastasis. Relating these chromatin features to gene expression and enhancer-associated histone marks revealed that many differentially expressed genes are physically connected to distal regulatory elements. While enhancer-promoter contact frequency and distal enhancer activity correlated with gene expression, strong changes in chromatin looping were relatively infrequent during progression, suggesting that alterations in chromatin contacts are not globally necessary but may facilitate gene regulation at a subset of genes. These results elucidate the connection between gene regulation and genome remodeling in a cell-based cancer progression model.
