## Supplemental Table 1 for "Genome reorganization and its functional impact during breast cancer progression"

### Sheet: Sheet1
lib	total	total_unmapped	total_single_sided_mapped	total_mapped	total_dups	total_nodups	cis	trans	cis_1kb+	cis_2kb+	cis_4kb+	cis_10kb+	cis_20kb+	cis_40kb+
A1-1	278868607	13648296	46005161	219215150	61818553	157396597	122031180	35365417	107607233	103413528	97636691	89747038	84008107	78038136
A1-2	261025229	12577203	42309637	206138389	56482052	149656337	115521173	34135164	102172202	98234022	92791808	85326190	79888081	74220626
A1-3	274771672	13263954	44613244	216894474	60866498	156027976	120576344	35451632	105204286	101145968	95541657	87850904	82253320	76418476
A1-4	289072092	13750848	46559866	228761378	65341775	163419603	125826089	37593514	111440242	107179747	101281637	93159476	87234451	81055396
A2-1	287660968	14179356	48977473	224504139	105694242	118809897	83857802	34952095	68051489	64649392	60963599	56505752	53293002	49870502
A2-2	254042442	12287695	43079958	198674789	88087330	110587459	77936995	32650464	63515893	60341474	56905057	52744836	49739982	46545488
A2-3	294811414	14535567	52240739	228035108	106514716	121520392	85804536	35715856	69612650	66137241	62372392	57812367	54521335	51019405
A2-4	244641984	11859513	41860381	190922090	80482596	110439494	77684224	32755270	63816177	60644716	57209439	53037999	50020423	46804373
C1-1	283264627	12854812	47950977	222458838	85292744	137166094	93307624	43858470	77219406	73607715	69232173	63678513	59805201	55908008
C1-2	274654107	12395166	46126296	216132645	84072513	132060132	89470349	42589783	74351014	70966524	66825471	61507887	57779737	54019262
C1-3	278364272	13637934	44574334	220152004	82627912	137524092	95812009	41712083	71923087	68616059	64587304	59434961	55831706	52192587
C1-4	301883830	13675133	49922353	238286344	93961179	144325165	97872683	46452482	80588194	76896751	72390074	66627613	62589584	58515559
C2-1	273327668	12053551	43149243	218124874	43248440	174876434	124061196	50815238	115193200	112058060	107626794	100741114	95269190	89355541
C2-2	297193027	13090562	47004513	237097952	45150914	191947038	135918448	56028590	126411339	122989479	118141982	110612912	104616570	98131477
C2-3	339954272	14975022	53871063	271108187	62473278	208634909	147716237	60918672	137165670	133442272	128172656	119991877	113483006	106447042
C2-4	273710586	11916787	43704023	218089776	42463695	175626081	124137681	51488400	115530308	112414702	108007192	101145877	95679367	89763251
T1-1	263210525	13226709	42585274	207398542	54097459	153301083	117787511	35513572	102295390	98070375	92627382	85301692	79967565	74404474
T1-2	261380101	13047593	41915653	206416855	50628175	155788680	119816866	35971814	104069256	99757350	94199402	86731706	81303504	75645779
T1-3	280062016	14033667	45617311	220411038	59225010	161186028	124401646	36784382	109173271	104694303	98918550	91119949	85424205	79478868
T1-4	311210210	15791566	51139362	244279282	72206748	172072534	132296128	39776406	115967768	111219499	105092053	96815801	90774410	84464207
T2-1	253190328	12360531	42377134	198452663	84421384	114031279	77990642	36040637	64098153	61304950	58299920	54535286	51714742	48686449
T2-2	299311096	14625591	49901199	234784306	105167422	129616884	88281602	41335282	72556132	69411691	66031818	61784736	58597210	55173234
T2-3	263474671	12358163	44519256	206597252	84805158	121792094	82832707	38959387	68473415	65514501	62334355	58331296	55324642	52090929
T2-4	311178430	14577474	52290096	244310860	109990605	134320255	91324836	42995419	75365077	72094476	68582297	64176032	60865107	57308561
	total	total_unmapped	total_single_sided_mapped	total_mapped	total_dups	total_nodups	cis	trans	cis_1kb+	cis_2kb+	cis_4kb+	cis_10kb+	cis_20kb+	cis_40kb+
A1	1103737600	53240301	179487908	871009391	244508878	626500513	483954786	142545727	426423963	409973265	387251793	356083608	333383959	309732634
A2	1081156808	52862131	186158551	842136126	380778884	461357242	325283557	136073685	264996209	251772823	237450487	220100954	207574742	194239768
C1	1138166836	52563045	188573960	897029831	345954348	551075483	376462665	174612818	304081701	290087049	273035022	251248974	236006228	220635416
C2	1184185553	52035922	187728842	944420789	193336327	751084462	531833562	219250900	494300517	480904513	461948624	432491780	409048133	383697311
T1	1115862852	56099535	181257600	878505717	236157392	642348325	494302151	148046174	431505685	413741527	390837387	359969148	337469684	313993328
T2	1127154525	53921759	189087685	884145081	384384569	499760512	340429787	159330725	280492777	268325618	255248390	238827350	226501701	213259173
	total	total_unmapped	total_single_sided_mapped	total_mapped	total_dups	total_nodups	cis	trans	cis_1kb+	cis_2kb+	cis_4kb+	cis_10kb+	cis_20kb+	cis_40kb+
MCF10A	2184894408	106102432	365646459	1713145517	625287762	1087857755	809238343	278619412	691420172	661746088	624702280	576184562	540958701	503972402
MCF10AT1	2243017377	110021294	370345285	1762650798	620541961	1142108837	834731938	307376899	711998462	682067145	646085777	598796498	563971385	527252501
MCF10CA1a	2322352389	104598967	376302802	1841450620	539290675	1302159945	908296227	393863718	798382218	770991562	734983646	683740754	645054361	604332727
	total	total_unmapped	total_single_sided_mapped	total_mapped	total_dups	total_nodups	cis	trans	cis_1kb+	cis_2kb+	cis_4kb+	cis_10kb+	cis_20kb+	cis_40kb+
Total	6750264174	320722693	1112294546	5317246935	1785120398	3532126537	2552266508	979860029	2201800852	2114804795	2005771703	1858721814	1749984447	1635557630
